# Impairment of lipid homeostasis causes lysosomal accumulation of endogenous protein aggregates through ESCRT disruption

**DOI:** 10.1101/2022.11.23.517579

**Authors:** John Yong, Jacqueline E. Villalta, Ngoc Vu, Matthew A. Kukurugya, Niclas Olsson, Magdalena Preciado López, Julia R. Lazzari-Dean, Kayley Hake, Fiona McAllister, Bryson D. Bennett, Calvin H. Jan

**Author notes:** Department of Molecular & Cell Biology, University of California; Berkeley, United States (Matthew A. Kukurugya).

## Abstract

Protein aggregation increases during aging and is a pathological hallmark of many age-related diseases. Protein homeostasis (proteostasis) depends on a core network of factors directly influencing protein production, folding, trafficking, and degradation. Cellular proteostasis also depends on the overall composition of the proteome and numerous environmental variables. Modulating this cellular proteostasis state can influence the stability of multiple endogenous proteins, yet the factors contributing to this state remain incompletely characterized. Here, we performed genome-wide CRISPRi screens to elucidate the modulators of proteostasis state in mammalian cells, using a fluorescent dye to monitor endogenous protein aggregation. These screens identified known components of the proteostasis network and uncovered a novel link between protein and lipid homeostasis. Increasing lipid uptake and/or disrupting lipid metabolism promotes the accumulation of sphingomyelins and cholesterol esters and drives the formation of detergent-insoluble protein aggregates at the lysosome. Proteome profiling of lysosomes revealed ESCRT accumulation, suggesting disruption of ESCRT disassembly, lysosomal membrane repair, and microautophagy. Lipid dysregulation leads to lysosomal membrane permeabilization but does not otherwise impact fundamental aspects of lysosomal and proteasomal functions. Together, these results demonstrate that lipid dysregulation disrupts ESCRT function and impairs proteostasis.
