## Supplementary material for "Impairment of lipid homeostasis causes lysosomal accumulation of endogenous protein aggregates through ESCRT disruption": Figure 1 - figure supplement 1 - source data 1

	sgRNA	gene	Untreated_top	Untreated_btm
410	ABCG8_+_44066166.23-P1P2	ABCG8	106632	73247
413	ABCG8_+_44066333.23-P1P2	ABCG8	61396	43250
685	ACAP1_+_7239854.23-P1P2	ACAP1	107574	76837
750	ACD_+_67694108.23-P1P2	ACD	42994	19636
753	ACD_-_67694143.23-P1P2	ACD	18461	8909
1152	ACTL6A_+_179280849.23-P1P2	ACTL6A	28713	19607
1153	ACTL6A_-_179280784.23-P1P2	ACTL6A	17448	11208
1231	ACTR3_+_114647775.23-P1P2	ACTR3	38334	25769
1234	ACTR3_-_114647751.23-P1P2	ACTR3	136287	92912
2003	AES_-_3062476.23-P1P2	AES	24308	14879
2004	AES_-_3062479.23-P1P2	AES	1998	1328
3143	AMBRA1_-_46615538.23-P1P2	AMBRA1	6424	9987
3144	AMBRA1_-_46615576.23-P1P2	AMBRA1	130739	224589
3355	ANAPC2_+_140082980.23-P1P2	ANAPC2	23145	19595
3357	ANAPC2_+_140082993.23-P1P2	ANAPC2	8530	8058
3976	ANXA11_-_81965250.23-P1P2	ANXA11	163971	117236
3978	ANXA11_-_81965296.23-P1P2	ANXA11	47698	35972
4368	APLP2_-_129939875.23-P1P2	APLP2	11897	8052
4470	APOC1_+_45417630.23-P1P2	APOC1	578	355
4472	APOC1_-_45417829.23-P1P2	APOC1	169530	115451
4498	APOE_-_45409117.23-P1P2	APOE	29605	18327
4499	APOE_-_45409137.23-P1P2	APOE	44202	28695
5010	ARHGDIA_+_79829172.23-P1P2	ARHGDIA	121340	92669
5013	ARHGDIA_-_79829179.23-P1P2	ARHGDIA	49433	38531
5355	ARL6IP4_+_123465234.23-P1P2	ARL6IP4	10140	7458
5358	ARL6IP4_-_123465296.23-P1P2	ARL6IP4	18382	14367
5461	ARMCX4_-_100740574.23-P1P2	ARMCX4	132156	85281
5464	ARMCX4_-_100740820.23-P1P2	ARMCX4	3158	2150
6140	ATAD5_+_29159022.23-P1P2	ATAD5	114021	37826
6141	ATAD5_+_29159040.23-P1P2	ATAD5	52962	21221
6721	ATP6V1C1_+_104033390.23-P1P2	ATP6V1C1	6213	2593
6724	ATP6V1C1_-_104033365.23-P1P2	ATP6V1C1	20699	9273
6735	ATP6V1E1_+_18111331.23-P1P2	ATP6V1E1	23861	14273
6739	ATP6V1E1_-_18111500.23-P1P2	ATP6V1E1	452395	175013
7611	BCAP31_+_152989795.23-P1P2	BCAP31	70124	51556
7612	BCAP31_+_152989855.23-P1P2	BCAP31	512011	376767
7762	BCL2L1_+_30310660.23-P1	BCL2L1	142005	94926
7769	BCL2L1_-_30311731.23-P2	BCL2L1	12912	8569
7892	BDP1_-_70751524.23-P1P2	BDP1	11821	11707
7894	BDP1_-_70751530.23-P1P2	BDP1	13520	14105
8237	BLVRB_-_40971612.23-P1P2	BLVRB	7542	5152
8238	BLVRB_-_40971633.23-P1P2	BLVRB	37924	26387
8345	BMS1_-_43278259.23-P1P2	BMS1	43012	34324
8349	BMS1_-_43278486.23-P1P2	BMS1	14639	13587
8636	BRF1_+_105767309.23-P1P2	BRF1	2079	2661
8639	BRF1_-_105767336.23-P1P2	BRF1	15085	14638
8693	BRK1_-_10157427.23-P1P2	BRK1	18739	13200
8694	BRK1_-_10157433.23-P1P2	BRK1	31732	23926
9037	BZW1_+_201676657.23-P1P2	BZW1	90166	61869
9038	BZW1_-_201676648.23-P1P2	BZW1	15884	11322
9060	C10orf111_+_15139555.23-P1P2	C10orf111	21122	19163
9061	C10orf111_+_15139569.23-P1P2	C10orf111	111815	94880
9462	C12orf45_-_105380117.23-P1P2	C12orf45	238926	233409
9463	C12orf45_-_105380136.23-P1P2	C12orf45	10517	9748
9640	C14orf178_+_78227123.23-P1P2	C14orf178	43014	24356
9644	C14orf178_-_78227311.23-P1P2	C14orf178	244	118
10015	C17orf49_+_6915950.23-P1	C17orf49	201129	77966
10016	C17orf49_+_6915975.23-P1	C17orf49	44626	21752
10595	C1orf131_+_231376880.23-P1P2	C1orf131	56493	51489
10599	C1orf131_-_231376873.23-P1P2	C1orf131	66411	58710
11315	C3orf17_+_112738487.23-P1P2	C3orf17	249840	237502
11319	C3orf17_-_112738557.23-P1P2	C3orf17	29757	28875
11830	C6orf48_-_31802719.23-P1P2	C6orf48	101232	76266
11832	C6orf48_-_31802760.23-P1P2	C6orf48	50769	35988
12960	CAP1_+_40506449.23-P1P2	CAP1	54754	39356
13439	CBFA2T3_+_89043332.23-P2	CBFA2T3	55699	63617
13441	CBFA2T3_+_89043368.23-P2	CBFA2T3	55665	61053
14335	CCDC86_+_60609649.23-P1P2	CCDC86	9718	7636
14339	CCDC86_-_60609631.23-P1P2	CCDC86	360	182
14667	CCND3_-_41909437.23-P1P2	CCND3	19481	6419
14668	CCND3_-_41909441.23-P1P2	CCND3	149049	45570
14873	CCT2_-_69979286.23-P1P2	CCT2	8592	9960
14874	CCT2_-_69979304.23-P1P2	CCT2	254853	278998
14883	CCT4_+_62115733.23-P1P2	CCT4	10801	12532
14884	CCT4_-_62115719.23-P1P2	CCT4	16721	15438
14893	CCT6A_-_56119481.23-P1P2	CCT6A	16728	22672
14894	CCT6A_-_56119502.23-P1P2	CCT6A	50085	58673
15471	CDC27_+_45266436.23-P1P2	CDC27	14394	10165
15473	CDC27_-_45266275.23-P1P2	CDC27	23686	20187
15920	CDK7_+_68530755.23-P1P2	CDK7	98802	39857
15922	CDK7_-_68530696.23-P1P2	CDK7	78378	35659
17171	CHMP2A_+_59066420.23-P1P2	CHMP2A	34771	21078
17174	CHMP2A_-_59066356.23-P1P2	CHMP2A	7540	4540
17197	CHMP4B_-_32399280.23-P1P2	CHMP4B	98296	61098
17199	CHMP4B_-_32399446.23-P1P2	CHMP4B	88034	52367
17590	CINP_+_102829149.23-P1P2	CINP	42796	33991
17594	CINP_-_102829164.23-P1P2	CINP	186538	160462
17608	CIRH1A_-_69166574.23-P1P2	CIRH1A	21155	22031
17609	CIRH1A_-_69166585.23-P1P2	CIRH1A	17975	16461
17655	CIZ1_+_130953813.23-P1P2	CIZ1	12232	9167
17656	CIZ1_+_130953818.23-P1P2	CIZ1	128236	92489
17685	CKB_+_103989130.23-P1P2	CKB	2721	2146
17686	CKB_+_103989134.23-P1P2	CKB	183004	131317
17737	CKS2_+_91926162.23-P1P2	CKS2	64216	45289
17739	CKS2_-_91926343.23-P1P2	CKS2	71491	53466
18168	CLIC1_+_31707279.23-P1P2	CLIC1	93913	71000
18169	CLIC1_+_31707519.23-P1P2	CLIC1	243371	173062
18292	CLNS1A_-_77348773.23-P1P2	CLNS1A	79691	34608
18293	CLNS1A_-_77348782.23-P1P2	CLNS1A	61314	25875
18487	CMIP_-_81478621.23-P1P2	CMIP	146690	47969
18488	CMIP_-_81478624.23-P1P2	CMIP	61908	25706
18973	COG1_-_71189243.23-P1P2	COG1	8586	4952
18974	COG1_-_71189365.23-P1P2	COG1	61809	40048
18980	COG3_+_46039107.23-P1P2	COG3	340289	210673
18982	COG3_+_46039434.23-P1P2	COG3	16552	10020
19420	COPS5_-_67974325.23-P1P2	COPS5	67715	61631
19421	COPS5_-_67974353.23-P1P2	COPS5	107472	97284
19565	COTL1_+_84651438.23-P1P2	COTL1	210506	147294
19567	COTL1_+_84651679.23-P1P2	COTL1	80296	57915
19916	CPSF2_+_92588307.23-P1P2	CPSF2	36000	11225
19919	CPSF2_-_92588395.23-P1P2	CPSF2	109335	37947
19937	CPSF4_-_99036577.23-P1P2	CPSF4	19670	34735
19938	CPSF4_-_99036611.23-P1P2	CPSF4	39879	72553
20248	CRKL_-_21271801.23-P1P2	CRKL	19962	13916
20249	CRKL_-_21271940.23-P1P2	CRKL	39706	33365
21025	CTR9_+_10772822.23-P1P2	CTR9	176542	270373
21028	CTR9_-_10772816.23-P1P2	CTR9	2495	3717
21200	CUL3_+_225449978.23-P1P2	CUL3	12956	4103
21203	CUL3_-_225449992.23-P1P2	CUL3	86704	35106
22221	DAZAP2_-_51632615.23-P1P2	DAZAP2	62094	44062
22222	DAZAP2_-_51632632.23-P1P2	DAZAP2	2646	2673
22765	DDX18_+_118572603.23-P1P2	DDX18	11636	10520
22766	DDX18_-_118572282.23-P1P2	DDX18	4555	4528
22808	DDX24_+_94547517.23-P1P2	DDX24	50329	65378
22809	DDX24_-_94547559.23-P1P2	DDX24	20788	20966
22843	DDX39A_+_14530122.23-P1P2	DDX39A	114679	82398
22844	DDX39A_+_14530136.23-P1P2	DDX39A	70940	49897
22935	DDX56_+_44613443.23-P1P2	DDX56	58959	51619
22937	DDX56_-_44613335.23-P1P2	DDX56	73547	84983
22950	DDX5_+_62502362.23-P1P2	DDX5	9202	5954
22952	DDX5_-_62502336.23-P1P2	DDX5	28729	14675
23577	DHODH_-_72042659.23-P1	DHODH	33936	24152
23579	DHODH_-_72042714.23-P1	DHODH	28449	15960
24030	DLST_+_75348614.23-P1P2	DLST	84542	59999
24031	DLST_+_75348636.23-P1P2	DLST	6082	4213
24671	DNTTIP2_+_94344652.23-P1P2	DNTTIP2	164266	145671
24672	DNTTIP2_+_94344679.23-P1P2	DNTTIP2	16440	15070
25375	DUS1L_+_80023465.23-P1P2	DUS1L	4537	3441
25377	DUS1L_+_80023675.23-P1P2	DUS1L	83136	60477
26406	EID1_-_49170364.23-P1P2	EID1	101721	77157
26409	EID1_-_49170547.23-P1P2	EID1	19725	13848
26426	EIF1AD_+_65769557.23-P1P2	EIF1AD	32154	24053
26429	EIF1AD_-_65769584.23-P1P2	EIF1AD	15390	11516
26580	EIF3L_+_38245454.23-P1P2	EIF3L	47451	25380
26581	EIF3L_+_38245624.23-P1P2	EIF3L	9792	6828
26716	EIF6_+_33872401.23-P1P2	EIF6	23507	25181
26719	EIF6_-_33872507.23-P1P2	EIF6	57519	57636
26967	EMC1_+_19577987.23-P1P2	EMC1	125328	123703
26968	EMC1_+_19577996.23-P1P2	EMC1	15888	15045
27301	ENSA_+_150601814.23-P1P2	ENSA	13056	5824
27302	ENSA_+_150602077.23-P1P2	ENSA	219064	109639
27813	ERGIC3_-_34129852.23-P1P2	ERGIC3	15509	11286
27814	ERGIC3_-_34129860.23-P1P2	ERGIC3	162784	119005
28001	ESF1_+_13765524.23-P1	ESF1	12334	10903
28002	ESF1_+_13765528.23-P1	ESF1	25367	16939
30323	FAM96A_+_64386006.23-P1P2	FAM96A	18	64
30324	FAM96A_+_64386023.23-P1P2	FAM96A	3739	2445
30731	FBXO11_+_48133251.23-P1P2	FBXO11	88987	66960
30733	FBXO11_-_48133245.23-P1P2	FBXO11	107649	86334
31160	FDFT1_+_11660239.23-P1	FDFT1	5572	3369
31161	FDFT1_+_11660295.23-P1	FDFT1	88359	33406
31249	FERMT3_-_63974182.23-P1	FERMT3	2651	2011
31251	FERMT3_-_63975259.23-P2	FERMT3	43186	31658
31805	FLII_+_18161954.23-P1P2	FLII	5470	5798
31809	FLII_-_18162005.23-P1P2	FLII	406576	415667
32770	FTSJ3_+_61904239.23-P1P2	FTSJ3	25037	22943
32771	FTSJ3_+_61904393.23-P1P2	FTSJ3	3388	4102
32936	FXYD5_+_35645668.23-P1P2	FXYD5	175434	118821
32937	FXYD5_+_35645707.23-P1P2	FXYD5	8073	5780
33070	G6PD_+_153775022.23-P1P2	G6PD	47895	34765
33071	G6PD_+_153775038.23-P1P2	G6PD	36885	26849
33085	GAB2_+_78128755.23-P1P2	GAB2	128688	174551
33086	GAB2_-_78128828.23-P1P2	GAB2	38240	62905
33112	GABARAP_-_7145679.23-P1P2	GABARAP	181974	154169
33113	GABARAP_-_7145696.23-P1P2	GABARAP	8837	6306
34101	GEMIN6_+_39005395.23-P1P2	GEMIN6	162756	118184
34104	GEMIN6_-_39005600.23-P1P2	GEMIN6	52446	37885
34326	GHITM_-_85899306.23-P1P2	GHITM	6036	3472
34329	GHITM_-_85899364.23-P1P2	GHITM	33710	21651
34460	GINS4_+_41386837.23-P1P2	GINS4	5356	3238
34464	GINS4_-_41386940.23-P1P2	GINS4	35198	19924
35055	GMPS_+_155588464.23-P1P2	GMPS	6030	4625
35056	GMPS_+_155588478.23-P1P2	GMPS	120232	80375
35157	GNB1_+_1822478.23-P1P2	GNB1	6206	3952
35159	GNB1_-_1822510.23-P1P2	GNB1	98683	69436
35260	GNL2_+_38061333.23-P1P2	GNL2	51927	55900
35261	GNL2_+_38061352.23-P1P2	GNL2	72267	79008
35273	GNL3_-_52720068.23-P1P2	GNL3	91532	80436
35274	GNL3_-_52720071.23-P1P2	GNL3	73089	77557
35305	GNPTAB_+_102224526.23-P1P2	GNPTAB	17127	7436
35306	GNPTAB_+_102224568.23-P1P2	GNPTAB	80223	27079
35720	GPN2_+_27216709.23-P1P2	GPN2	100741	62621
35721	GPN2_-_27216589.23-P1P2	GPN2	45810	25715
36750	GRWD1_-_48949254.23-P1P2	GRWD1	72249	57974
36751	GRWD1_-_48949265.23-P1P2	GRWD1	4081	2566
37121	GTPBP2_+_43596957.23-P1P2	GTPBP2	51035	33818
37122	GTPBP2_+_43596960.23-P1P2	GTPBP2	28474	18116
37282	GYPA_+_145061576.23-P1P2	GYPA	38661	30025
37283	GYPA_+_145061862.23-P1P2	GYPA	23045	16023
37396	H2AFY_+_134734852.23-P1P2	H2AFY	34705	24567
37398	H2AFY_-_134734754.23-P1P2	H2AFY	51027	36104
37422	H3F3B_+_73775827.23-P1P2	H3F3B	30114	20930
37423	H3F3B_+_73775842.23-P1P2	H3F3B	646	440
37573	HARS_+_140070910.23-P1P2	HARS	14238	12721
37574	HARS_+_140070923.23-P1P2	HARS	160832	142805
37662	HBA1_+_226672.23-P1	HBA1	191254	135011
37665	HBA1_-_222868.23-P2	HBA1	614465	429147
37672	HBA2_+_226672.23-P1	HBA2	191254	135011
37675	HBA2_-_222868.23-P2	HBA2	614465	429147
37710	HBG2_+_5275939.23-P1P2	HBG2	17518	12373
37712	HBG2_-_5275612.23-P1P2	HBG2	16663	11098
37921	HDGF_-_156721402.23-P1P2	HDGF	5545	4451
37923	HDGF_-_156721429.23-P1P2	HDGF	200712	142167
37955	HEATR1_+_236767608.23-P1P2	HEATR1	504	423
37959	HEATR1_-_236767819.23-P1P2	HEATR1	18138	16351
38516	HIST1H1C_+_26056693.23-P1P2	HIST1H1C	37630	27736
38517	HIST1H1C_-_26056624.23-P1P2	HIST1H1C	10740	7606
38605	HIST1H2BC_+_26124141.23-P1P2	HIST1H2BC	88894	63378
38608	HIST1H2BC_-_26124168.23-P1P2	HIST1H2BC	2646	2141
38622	HIST1H2BF_+_26200209.23-ENST00000359985.1	HIST1H2BF	49560	35603
38624	HIST1H2BF_-_26199826.23-ENST00000359985.1	HIST1H2BF	333974	239212
38889	HK1_-_71075601.23-P2	HK1	242583	173521
38893	HK1_-_71078648.23-P1	HK1	30575	21421
39140	HMGB2_+_174255479.23-P1P2	HMGB2	65118	37445
39144	HMGB2_-_174255470.23-P1P2	HMGB2	15373	10914
39182	HMGN1_-_40720508.23-P1P2	HMGN1	31064	21035
39184	HMGN1_-_40720996.23-P1P2	HMGN1	8329	5976
39332	HNRNPA2B1_+_26240338.23-P1P2	HNRNPA2B1	39690	27349
39333	HNRNPA2B1_+_26240367.23-P1P2	HNRNPA2B1	70834	51998
39393	HNRNPK_-_86594892.23-P1P2	HNRNPK	34237	27824
39394	HNRNPK_-_86595316.23-P1P2	HNRNPK	35935	28772
39722	HP1BP3_+_21113749.23-P1P2	HP1BP3	37620	24107
39723	HP1BP3_+_21113775.23-P1P2	HP1BP3	111842	77205
40172	HSP90B1_-_104324233.23-P1P2	HSP90B1	2612	2377
40174	HSP90B1_-_104324265.23-P1P2	HSP90B1	291216	223299
40235	HSPA5_+_128003614.23-P1P2	HSPA5	16857	7719
40238	HSPA5_-_128003548.23-P1P2	HSPA5	27182	14935
40560	HYOU1_+_118927661.23-P1P2	HYOU1	35662	26729
40563	HYOU1_+_118927862.23-P1P2	HYOU1	5213	3854
40773	IER2_+_13263017.23-P1P2	IER2	163360	112295
40774	IER2_-_13262784.23-P1P2	IER2	93284	64982
40925	IFNA13_+_21368002.23-ENST00000449498.1	IFNA13	114868	83576
40927	IFNA13_-_21368030.23-ENST00000449498.1	IFNA13	13969	9556
41040	IFRD1_+_112063205.23-P2	IFRD1	26194	20484
41047	IFRD1_-_112063224.23-P2	IFRD1	31172	20808
41176	IGF2R_+_160390144.23-P1P2	IGF2R	96055	38400
41178	IGF2R_+_160390183.23-P1P2	IGF2R	208440	83867
41905	IL7R_+_35857229.23-P1P2	IL7R	33684	23584
41907	IL7R_-_35857161.23-P1P2	IL7R	57689	42295
42238	INSIG1_-_155089691.23-P1P2	INSIG1	31617	17908
42239	INSIG1_-_155089737.23-P1P2	INSIG1	142673	93598
42335	INTS8_+_95835490.23-P1P2	INTS8	139648	128779
42339	INTS8_-_95835552.23-P1P2	INTS8	40260	37997
43406	JUP_+_39942937.23-P1P2	JUP	105525	115800
43407	JUP_-_39942541.23-P1P2	JUP	78189	52353
44421	KHSRP_-_6424785.23-P1P2	KHSRP	119227	82321
44422	KHSRP_-_6424792.23-P1P2	KHSRP	192405	129550
45300	KLF1_+_12997800.23-P1P2	KLF1	76246	26995
45302	KLF1_+_12997993.23-P1P2	KLF1	121989	41589
45842	KPNA2_+_66031904.23-P1P2	KPNA2	35466	28489
45844	KPNA2_-_66031874.23-P1P2	KPNA2	85853	62328
45985	KRT18_+_53342902.23-P1P2	KRT18	42947	29970
45986	KRT18_+_53342905.23-P1P2	KRT18	44242	31321
47233	LCP1_-_46756110.23-P1P2	LCP1	31660	22636
47234	LCP1_-_46756278.23-P1P2	LCP1	5258	3678
47327	LDLRAP1_-_25870371.23-P1	LDLRAP1	129077	131567
47328	LDLRAP1_-_25870492.23-P1	LDLRAP1	34138	32948
47331	LDLR_-_11200159.23-P1P2	LDLR	95043	120526
47334	LDLR_-_11200237.23-P1P2	LDLR	69294	80941
47426	LEO1_+_52263935.23-P1P2	LEO1	24636	29739
47427	LEO1_+_52263938.23-P1P2	LEO1	6298	9481
48170	LMNB1_+_126112906.23-P1P2	LMNB1	10213	6844
48172	LMNB1_+_126113141.23-P1P2	LMNB1	36501	23534
48661	LONP1_+_5720108.23-P1P2	LONP1	57564	21568
48664	LONP1_-_5720066.23-P1P2	LONP1	840	933
49896	LYL1_+_13213681.23-P1P2	LYL1	3123	2183
49897	LYL1_-_13213457.23-P1P2	LYL1	95162	69122
50071	LZTR1_-_21336611.23-P1P2	LZTR1	106190	24703
50074	LZTR1_-_21336673.23-P1P2	LZTR1	517541	167576
51620	MCM6_+_136633919.23-P1P2	MCM6	12704	7328
51624	MCM6_+_136633974.23-P1P2	MCM6	18434	11298
51735	MDH2_+_75677427.23-P1P2	MDH2	62050	40829
51736	MDH2_+_75677451.23-P1P2	MDH2	29964	24170
53285	MMS22L_+_97730904.23-P1P2	MMS22L	119691	58532
53287	MMS22L_-_97730796.23-P1P2	MMS22L	111724	60876
53761	MRFAP1_-_6642393.23-P1P2	MRFAP1	292448	200059
53763	MRFAP1_-_6642625.23-P1P2	MRFAP1	73611	50386
55236	MYBBP1A_+_4458615.23-P1P2	MYBBP1A	13375	13365
55239	MYBBP1A_-_4458722.23-P1P2	MYBBP1A	13354	13398
55501	MYL6_-_56552129.23-P1P2	MYL6	868	646
55503	MYL6_-_56552232.23-P1P2	MYL6	25775	16839
55516	MYLIP_+_16129342.23-P1P2	MYLIP	407734	73194
55519	MYLIP_-_16129356.23-P1P2	MYLIP	228910	46017
56223	NAT10_-_34127225.23-P1P2	NAT10	2364	1468
56224	NAT10_-_34127246.23-P1P2	NAT10	21092	15770
56817	NDUFAF5_-_13765731.23-P1P2	NDUFAF5	59659	48807
56818	NDUFAF5_-_13765749.23-P1P2	NDUFAF5	89947	77281
57515	NFYC_+_41157405.23-P1P2	NFYC	6130	2320
57519	NFYC_+_41157619.23-P1P2	NFYC	41626	18078
58215	NOC3L_+_96122539.23-P1P2	NOC3L	71796	62203
58217	NOC3L_+_96122685.23-P1P2	NOC3L	34900	33316
58246	NOL10_+_10830051.23-P1P2	NOL10	49077	39445
58249	NOL10_-_10830055.23-P1P2	NOL10	82995	67274
58253	NOL11_-_65714041.23-P1P2	NOL11	37760	31649
58254	NOL11_-_65714052.23-P1P2	NOL11	6853	6181
58255	NOL12_+_38082332.23-P1P2	NOL12	14172	12954
58259	NOL12_-_38082443.23-P1P2	NOL12	77699	70606
58275	NOL6_+_33473764.23-P1P2	NOL6	2389	1967
58278	NOL6_+_33473879.23-P1P2	NOL6	4089	3879
58323	NONO_-_70503571.23-P1P2	NONO	5268	5991
58324	NONO_-_70503665.23-P1P2	NONO	9135	10016
58340	NOP2_+_6677399.23-P1P2	NOP2	10981	11619
58343	NOP2_-_6677410.23-P1P2	NOP2	901	1242
58537	NPC1_+_21166588.23-P1P2	NPC1	200635	118252
58539	NPC1_-_21166414.23-P1P2	NPC1	255118	318587
58937	NRBP1_-_27651525.23-P1P2	NRBP1	3826	3816
58939	NRBP1_-_27651575.23-P1P2	NRBP1	325612	262017
59591	NUP133_-_229644005.23-P1P2	NUP133	40566	39540
59594	NUP133_-_229644064.23-P1P2	NUP133	1248	1745
59692	NUPL1_+_25875797.23-P1P2	NUPL1	165877	145319
59694	NUPL1_+_25875915.23-P1P2	NUPL1	15563	13469
59726	NUTM1_+_34635306.23-P1P2	NUTM1	408478	325637
59729	NUTM1_-_34635304.23-P1P2	NUTM1	52130	40563
60025	OCM_-_5919697.23-ENST00000416608.1	OCM	339	238
60026	OCM_-_5919701.23-ENST00000416608.1	OCM	1611	1250
60105	OGDH_+_44646202.23-P1P2	OGDH	60483	45341
60108	OGDH_-_44646234.23-P1P2	OGDH	2835	2160
63031	PAK1IP1_-_10695221.23-P1P2	PAK1IP1	30096	25424
63034	PAK1IP1_-_10695258.23-P1P2	PAK1IP1	35594	31456
63320	PARK7_+_8021784.23-P1P2	PARK7	72550	47689
63324	PARK7_-_8021812.23-P1P2	PARK7	3610	2863
63378	PARP1_+_226595771.23-P1P2	PARP1	21220	14701
63379	PARP1_-_226595726.23-P1P2	PARP1	421963	288505
64257	PDCD11_-_105156459.23-P1P2	PDCD11	3573	2737
64258	PDCD11_-_105156481.23-P1P2	PDCD11	11749	8849
64567	PDIA4_-_148725534.23-P1P2	PDIA4	219988	153228
64569	PDIA4_-_148725563.23-P1P2	PDIA4	33398	24836
64675	PDRG1_+_30539748.23-P1P2	PDRG1	20419	13312
64677	PDRG1_+_30539810.23-P1P2	PDRG1	11335	6938
64908	PES1_-_30987845.23-P1P2	PES1	34870	37011
64909	PES1_-_30987859.23-P1P2	PES1	5409	6589
65041	PFDN2_+_161087778.23-P1P2	PFDN2	130873	80611
65044	PFDN2_+_161087821.23-P1P2	PFDN2	306971	206955
65360	PHB2_+_7079788.23-P1P2	PHB2	121526	72732
65363	PHB2_-_7079820.23-P1P2	PHB2	22939	14714
65436	PHF19_+_123639391.23-P1P2	PHF19	29293	21821
65438	PHF19_-_123639425.23-P1P2	PHF19	57279	36281
66577	PLBD2_-_113796402.23-P1P2	PLBD2	31986	13950
66578	PLBD2_-_113796412.23-P1P2	PLBD2	89276	39872
67025	PLP2_+_49028315.23-P1P2	PLP2	97931	72338
67530	POLD1_-_50887603.23-P1P2	POLD1	76674	30656
67532	POLD1_-_50887646.23-P1P2	POLD1	15790	6056
67541	POLD3_+_74303696.23-P1P2	POLD3	24153	6746
67544	POLD3_-_74303709.23-P1P2	POLD3	11524	4162
67646	POLR1C_-_43484835.23-P1	POLR1C	976	1004
67647	POLR1C_-_43484850.23-P1	POLR1C	18599	15355
67677	POLR2C_+_57496646.23-P1P2	POLR2C	66931	31560
67678	POLR2C_-_57496613.23-P1P2	POLR2C	12918	5016
67684	POLR2D_+_128615628.23-P1	POLR2D	18482	7906
67687	POLR2D_+_128615647.23-P1	POLR2D	42427	17244
67694	POLR2E_+_1095301.23-P1	POLR2E	29293	12094
67695	POLR2E_+_1095334.23-P1	POLR2E	21703	13743
67707	POLR2G_-_62529075.23-P1P2	POLR2G	21552	9897
67708	POLR2G_-_62529083.23-P1P2	POLR2G	26210	9634
67733	POLR2K_-_101162949.23-P1P2	POLR2K	4989	2471
67734	POLR2K_-_101162953.23-P1P2	POLR2K	811	359
68075	PPAN_+_10216969.23-P1P2	PPAN	43831	44380
68078	PPAN_-_10217084.23-P1P2	PPAN	34468	38717
68175	PPDPF_+_62152129.23-P1P2	PPDPF	78967	55105
68179	PPDPF_-_62152157.23-P1P2	PPDPF	11284	9488
68243	PPIB_-_64455191.23-P1P2	PPIB	28082	19599
68244	PPIB_-_64455194.23-P1P2	PPIB	29669	20927
68261	PPIF_+_81107276.23-P1P2	PPIF	162608	113434
68264	PPIF_+_81107464.23-P1P2	PPIF	192036	141946
68466	PPP1R14B_+_64014380.23-P1P2	PPP1R14B	139742	101631
68467	PPP1R14B_+_64014394.23-P1P2	PPP1R14B	7607	6045
69105	PREB_+_27357436.23-P1P2	PREB	109818	101327
69109	PREB_-_27357486.23-P1P2	PREB	132121	147573
69195	PRIM1_+_57146078.23-P1P2	PRIM1	19840	7680
69199	PRIM1_-_57146124.23-P1P2	PRIM1	2708	1365
69631	PRPF19_+_60673979.23-P1P2	PRPF19	13537	10404
69634	PRPF19_-_60674017.23-P1P2	PRPF19	47094	33358
69870	PRRC2A_+_31588477.23-P1P2	PRRC2A	279308	208405
69872	PRRC2A_-_31588485.23-P1P2	PRRC2A	27441	23021
70152	PSAP_+_73610992.23-P1P2	PSAP	1267542	294081
70153	PSAP_+_73611056.23-P1P2	PSAP	9842	4674
70362	PSMC3_+_47447767.23-P1P2	PSMC3	2660	1201
70364	PSMC3_-_47447817.23-P1P2	PSMC3	98077	55450
70366	PSMC4_-_40477103.23-P1P2	PSMC4	1618	736
70367	PSMC4_-_40477112.23-P1P2	PSMC4	20807	11615
70376	PSMC6_+_53174114.23-P1P2	PSMC6	4876	2940
70378	PSMC6_-_53174236.23-P1P2	PSMC6	82965	48932
70415	PSMD3_+_38137095.23-P1P2	PSMD3	32896	16297
70416	PSMD3_+_38137109.23-P1P2	PSMD3	8604	5119
70458	PSME2_+_24615830.23-P1P2	PSME2	36401	27666
70459	PSME2_-_24615835.23-P1P2	PSME2	48415	35396
70725	PTGES3_-_57081868.23-P1P2	PTGES3	49848	38501
70729	PTGES3_-_57082068.23-P1P2	PTGES3	81209	53431
70858	PTP4A1_+_64282692.23-P1P2	PTP4A1	57025	45439
70859	PTP4A1_-_64282461.23-P1P2	PTP4A1	27514	18685
70930	PTPN1_+_49127138.23-P1P2	PTPN1	268107	64641
70932	PTPN1_-_49126964.23-P1P2	PTPN1	146663	44064
71541	R3HDM1_+_136289112.23-P1	R3HDM1	440	327
71547	R3HDM1_-_136289292.23-P1	R3HDM1	26949	16138
71901	RAB7A_+_128445282.23-P1P2	RAB7A	74305	48970
71903	RAB7A_-_128445053.23-P1P2	RAB7A	19603	11391
72080	RAD51C_+_56769980.23-P1P2	RAD51C	328565	165599
72081	RAD51C_+_56770199.23-P1P2	RAD51C	16354	9254
72135	RAE1_+_55926314.23-P1P2	RAE1	82904	62671
72138	RAE1_-_55926344.23-P1P2	RAE1	1096	690
72810	RBM12_+_34252783.23-P1P2	RBM12	12703	14447
72811	RBM12_+_34252796.23-P1P2	RBM12	3273	3014
72895	RBM28_+_127983702.23-P1P2	RBM28	24248	25442
72896	RBM28_-_127983855.23-P1P2	RBM28	30676	28796
72903	RBM33_-_155437595.23-P1P2	RBM33	204579	99897
72904	RBM33_-_155437622.23-P1P2	RBM33	32347	15012
72918	RBM39_-_34330141.23-P1P2	RBM39	1491	535
72919	RBM39_-_34330144.23-P1P2	RBM39	36540	18036
73098	RBX1_-_41347436.23-P1P2	RBX1	9744	5784
73099	RBX1_-_41347621.23-P1P2	RBX1	4774	4214
73533	RFC2_+_73668709.23-P1P2	RFC2	10115	5089
73534	RFC2_-_73668604.23-P1P2	RFC2	60523	36186
73546	RFC5_+_118454627.23-P1P2	RFC5	12515	6333
73547	RFC5_-_118454562.23-P1P2	RFC5	197318	90082
74530	RNASEK_+_6915749.23-P1P2	RNASEK	372	287
74531	RNASEK_+_6915975.23-P1P2	RNASEK	44626	21752
74542	RNASET2_+_167370010.23-P1P2	RNASET2	333945	230288
74543	RNASET2_+_167370017.23-P1P2	RNASET2	60097	41625
75031	RNGTT_+_89673254.23-P1P2	RNGTT	1816	752
75034	RNGTT_-_89673283.23-P1P2	RNGTT	9036	4877
75240	RPF1_+_84944974.23-P1P2	RPF1	58496	62535
75243	RPF1_-_84945203.23-P1P2	RPF1	18375	20424
75358	RPL19_-_37356608.23-P1P2	RPL19	23698	26520
75359	RPL19_-_37356649.23-P1P2	RPL19	16314	16068
75381	RPL23A_+_27047315.23-P1P2	RPL23A	16463	18334
75383	RPL23A_-_27047278.23-P1P2	RPL23A	47301	55645
75400	RPL26_+_8286288.23-P1P2	RPL26	65652	70169
75402	RPL26_+_8286473.23-P1P2	RPL26	84725	100629
75426	RPL30_+_99057534.23-P1P2	RPL30	18110	18134
75429	RPL30_+_99057726.23-P1P2	RPL30	63149	79089
75482	RPL37_-_40835245.23-P1P2	RPL37	1977	1917
75483	RPL37_-_40835249.23-P1P2	RPL37	1809	2472
75498	RPL39_-_118925550.23-P1P2	RPL39	79583	101037
75499	RPL39_-_118925633.23-P1P2	RPL39	3878	4083
75652	RPS11_-_49999741.23-P1P2	RPS11	66243	50426
75654	RPS11_-_49999795.23-P1P2	RPS11	5417	4266
75680	RPS16_+_39926374.23-P1P2	RPS16	12320	9298
75684	RPS16_-_39926599.23-P1P2	RPS16	2391	2642
75735	RPS27A_+_55459832.23-P1P2	RPS27A	41790	35590
75738	RPS27A_-_55459862.23-P1P2	RPS27A	18872	16724
75755	RPS29_+_50052816.23-P1	RPS29	12293	9137
75756	RPS29_+_50052858.23-P1	RPS29	3281	3034
75786	RPS4X_+_71497070.23-P1P2	RPS4X	7168	6258
75788	RPS4X_-_71497056.23-P1P2	RPS4X	36931	31825
75975	RRM1_+_4116116.23-P1P2	RRM1	7660	3148
75976	RRM1_+_4116128.23-P1P2	RRM1	14622	3217
76001	RRP12_+_99161057.23-P1P2	RRP12	21115	19961
76004	RRP12_-_99161036.23-P1P2	RRP12	9999	10169
76230	RTF1_-_41709349.23-P1P2	RTF1	9308	9649
76234	RTF1_-_41709562.23-P1P2	RTF1	47283	52798
76442	RUVBL1_+_127842630.23-P1P2	RUVBL1	93228	30490
76443	RUVBL1_-_127842627.23-P1P2	RUVBL1	127288	54023
77100	SCAF8_+_155054517.23-P1P2	SCAF8	119003	139646
77103	SCAF8_+_155054598.23-P1P2	SCAF8	51650	65435
77886	SEH1L_-_12948031.23-P1P2	SEH1L	106324	108339
77888	SEH1L_-_12948049.23-P1P2	SEH1L	283258	264740
78685	SF3A2_-_2236873.23-P1	SF3A2	6214	3266
78687	SF3A2_-_2236905.23-P1	SF3A2	15612	9275
78750	SFPQ_+_35658618.23-P1P2	SFPQ	2727	4766
78752	SFPQ_-_35658705.23-P1P2	SFPQ	10341	19105
80596	SLC25A3_+_98987506.23-P1P2	SLC25A3	35216	22038
80597	SLC25A3_-_98987489.23-P1P2	SLC25A3	52404	31500
81756	SLC7A6OS_+_68344822.23-P1P2	SLC7A6OS	27884	15784
81759	SLC7A6OS_-_68344833.23-P1P2	SLC7A6OS	10868	6702
81990	SLIRP_-_78174438.23-P1P2	SLIRP	76599	53276
81994	SLIRP_-_78174654.23-P1P2	SLIRP	21163	15920
82240	SMARCE1_+_38803857.23-P1P2	SMARCE1	45386	14318
82244	SMARCE1_-_38804030.23-P1P2	SMARCE1	10482	3419
82246	SMC1A_+_53449593.23-P1P2	SMC1A	96090	28485
82247	SMC1A_-_53449580.23-P1P2	SMC1A	52391	17430
82490	SMN1_+_70221067.23-ENST00000380707.4	SMN1	102157	53524
82494	SMN1_-_70220949.23-ENST00000380707.4	SMN1	23832	10832
82495	SMN2_+_69345485.23-ENST00000380743.4	SMN2	116062	58986
82499	SMN2_-_69345531.23-ENST00000380743.4	SMN2	23832	10832
82500	SMNDC1_+_112064475.23-P1P2	SMNDC1	79496	40638
82503	SMNDC1_-_112064666.23-P1P2	SMNDC1	55393	14927
83121	SOD1_-_33031987.23-P1P2	SOD1	3947	3159
83124	SOD1_-_33032085.23-P1P2	SOD1	48770	35129
83231	SOS1_+_39348136.23-P1P2	SOS1	188400	242056
83233	SOS1_+_39348142.23-P1P2	SOS1	9856	11827
83790	SPCS2_+_74660515.23-P1P2	SPCS2	343	275
83794	SPCS2_-_74660518.23-P1P2	SPCS2	53315	38902
84620	SRPR_+_126138730.23-P1P2	SRPR	69868	79468
84621	SRPR_+_126138743.23-P1P2	SRPR	14100	17373
85236	STAR_+_38008243.23-P1P2	STAR	25195	18884
85237	STAR_+_38008254.23-P1P2	STAR	11374	7614
85675	STX18_+_4543684.23-P1P2	STX18	36533	37427
85676	STX18_+_4543702.23-P1P2	STX18	115181	134819
86755	TAF1A_-_222763060.23-P1P2	TAF1A	28678	24022
86757	TAF1A_-_222763187.23-P1P2	TAF1A	9243	8664
86862	TAGLN2_+_159895223.23-P1P2	TAGLN2	79623	52976
86864	TAGLN2_-_159895276.23-P1P2	TAGLN2	68351	45406
86896	TALDO1_+_747459.23-P1P2	TALDO1	37291	26490
86897	TALDO1_+_747466.23-P1P2	TALDO1	7216	4859
87732	TCEB3_-_24070008.23-P1P2	TCEB3	169666	169269
87733	TCEB3_-_24070023.23-P1P2	TCEB3	176648	192342
88455	TFDP2_+_141747254.23-P1	TFDP2	26599	14740
88456	TFDP2_+_141747419.23-P1	TFDP2	29786	14943
89053	TICRR_-_90118774.23-P1P2	TICRR	2571	1187
89054	TICRR_-_90118820.23-P1P2	TICRR	4055	1591
89665	TMCO1_+_165738067.23-P1P2	TMCO1	49457	37149
89668	TMCO1_+_165738082.23-P1P2	TMCO1	8729	7756
90020	TMEM14B_+_10748047.23-P1P2	TMEM14B	67269	50510
90021	TMEM14B_+_10748085.23-P1P2	TMEM14B	76193	52954
90027	TMEM14C_+_10723393.23-P1P2	TMEM14C	40012	28957
90028	TMEM14C_+_10723441.23-P1P2	TMEM14C	167470	119764
90277	TMEM189-UBE2V1_+_48770193.23-P1P2	TMEM189	34071	26315
90606	TMEM251_+_93651411.23-P1P2	TMEM251	4585	1891
90607	TMEM251_-_93651346.23-P1P2	TMEM251	136946	36423
90853	TMEM59_-_54518840.23-P1P2	TMEM59	32656	25103
90854	TMEM59_-_54518851.23-P1P2	TMEM59	56345	39882
91206	TMSB10_-_85132822.23-P1P2	TMSB10	160167	110341
91209	TMSB10_-_85132984.23-P1P2	TMSB10	24805	19941
91261	TMUB1_+_150780547.23-P1P2	TMUB1	318833	220267
91263	TMUB1_-_150780555.23-P1P2	TMUB1	462210	320030
91275	TMX2_+_57480105.23-P1P2	TMX2	49572	47293
91277	TMX2_+_57480154.23-P1P2	TMX2	9754	8801
92070	TPI1_-_6976675.23-P1P2	TPI1	85755	63983
92072	TPI1_-_6976921.23-P1P2	TPI1	48055	31345
92471	TRAPPC8_+_29523050.23-P1P2	TRAPPC8	3057	3682
92474	TRAPPC8_-_29523060.23-P1P2	TRAPPC8	26053	32818
92660	TRIM28_+_59055947.23-P1P2	TRIM28	14443	10330
92664	TRIM28_-_59056127.23-P1P2	TRIM28	25454	18669
94431	TXNIP_+_145438496.23-P1	TXNIP	86406	67539
94434	TXNIP_+_145439911.23-P2	TXNIP	58951	43600
94446	TXNL4A_+_77748486.23-P1P2	TXNL4A	136448	72526
94449	TXNL4A_-_77748452.23-P1P2	TXNL4A	35785	22761
94487	TYK2_+_10491184.23-P1P2	TYK2	49975	37570
94488	TYK2_-_10491130.23-P1P2	TYK2	88308	68064
94496	TYMS_-_657595.23-P1P2	TYMS	149798	43845
94498	TYMS_-_657896.23-P1P2	TYMS	2500	1037
94601	UBA3_+_69129493.23-P1P2	UBA3	5139	2625
94602	UBA3_+_69129500.23-P1P2	UBA3	21609	12800
94637	UBAC1_+_138853168.23-P1P2	UBAC1	8637	6651
94639	UBAC1_-_138853176.23-P1P2	UBAC1	28607	19674
94726	UBE2D3_+_103748681.23-P1P2	UBE2D3	15100	12006
94727	UBE2D3_-_103748127.23-P1P2	UBE2D3	4593	3958
94858	UBE2V1_+_48729661.23-P1P2	UBE2V1	17514	10808
95620	UQCR11_+_1605404.23-P1P2	UQCR11	53891	39280
95622	UQCR11_+_1605435.23-P1P2	UQCR11	76365	51500
96025	USP5_-_6961346.23-P1	USP5	58265	50640
96026	USP5_-_6961349.23-P1	USP5	1947	1976
96075	UTP11L_-_38478409.23-P1P2	UTP11L	8528	5536
96077	UTP11L_-_38478438.23-P1P2	UTP11L	79026	65261
96602	VPS18_-_41186685.23-P1P2	VPS18	21409	11325
96603	VPS18_-_41186699.23-P1P2	VPS18	208139	106332
96630	VPS33A_+_122750974.23-P1P2	VPS33A	177115	90857
96633	VPS33A_+_122751003.23-P1P2	VPS33A	87665	48479
96691	VPS4A_+_69345253.23-P1P2	VPS4A	131771	67973
96693	VPS4A_+_69345331.23-P1P2	VPS4A	288606	156822
96715	VPS54_+_64246104.23-P1P2	VPS54	68203	44285
96716	VPS54_+_64246129.23-P1P2	VPS54	23507	14467
97247	WDR55_-_140044470.23-P1P2	WDR55	5575	5651
97248	WDR55_-_140044473.23-P1P2	WDR55	53919	52646
97370	WDR83OS_+_12780145.23-P1P2	WDR83OS	41716	32011
97372	WDR83OS_+_12780184.23-P1P2	WDR83OS	9354	5451
98060	XRCC5_+_216974121.23-P1P2	XRCC5	73385	41413
98062	XRCC5_-_216974154.23-P1P2	XRCC5	6733	3770
98182	YIF1B_+_38806535.23-P1P2	YIF1B	121441	85717
98183	YIF1B_+_38806547.23-P1P2	YIF1B	79785	56028
98310	YWHAE_+_1303257.23-P1P2	YWHAE	13718	10645
98314	YWHAE_-_1303437.23-P1P2	YWHAE	33332	23220
107630	non-targeting_04610	non-targeting	63383	45947
107631	non-targeting_04611	non-targeting	40005	26857
107632	non-targeting_04612	non-targeting	296686	228671
107633	non-targeting_04613	non-targeting	42336	32647
107634	non-targeting_04614	non-targeting	72183	52522
107635	non-targeting_04615	non-targeting	22232	17883
107636	non-targeting_04616	non-targeting	31430	20053
107637	non-targeting_04617	non-targeting	25887	17785
107638	non-targeting_04618	non-targeting	100058	77682
107639	non-targeting_04619	non-targeting	202583	152858
107640	non-targeting_04620	non-targeting	14234	10485
107641	non-targeting_04621	non-targeting	93723	66455
107642	non-targeting_04622	non-targeting	144062	118384
107643	non-targeting_04623	non-targeting	59494	41060
107644	non-targeting_04624	non-targeting	325832	257715
107645	non-targeting_04625	non-targeting	48434	36117
107646	non-targeting_04626	non-targeting	43059	30595
107647	non-targeting_04627	non-targeting	504445	360969
107648	non-targeting_04628	non-targeting	29303	21666
107649	non-targeting_04629	non-targeting	74247	57718
107650	non-targeting_04630	non-targeting	81676	57885
107651	non-targeting_04631	non-targeting	24317	17680
107652	non-targeting_04632	non-targeting	21184	15488
107653	non-targeting_04633	non-targeting	53636	38067
107654	non-targeting_04634	non-targeting	24705	19285
107655	non-targeting_04635	non-targeting	52824	38298
107656	non-targeting_04636	non-targeting	14069	10257
107657	non-targeting_04637	non-targeting	256960	190058
107658	non-targeting_04638	non-targeting	15469	11010
107659	non-targeting_04639	non-targeting	96044	67935
107660	non-targeting_04640	non-targeting	17667	12014
107661	non-targeting_04641	non-targeting	97665	69374
107662	non-targeting_04642	non-targeting	28396	21317
107663	non-targeting_04643	non-targeting	75138	56464
107664	non-targeting_04644	non-targeting	742102	565373
107665	non-targeting_04645	non-targeting	17436	12853
107666	non-targeting_04646	non-targeting	17848	12565
107667	non-targeting_04647	non-targeting	66457	50062
107668	non-targeting_04648	non-targeting	10795	8222
107669	non-targeting_04649	non-targeting	93037	70681
107670	non-targeting_04650	non-targeting	19633	15301
107671	non-targeting_04651	non-targeting	37473	26237
107672	non-targeting_04652	non-targeting	3910	3646
107673	non-targeting_04653	non-targeting	15836	11120
107674	non-targeting_04654	non-targeting	2121	1517
107675	non-targeting_04655	non-targeting	14156	9662
107676	non-targeting_04656	non-targeting	101662	76119
107677	non-targeting_04657	non-targeting	12194	8959
107678	non-targeting_04658	non-targeting	11985	10825
107679	non-targeting_04659	non-targeting	7020	5823
107680	non-targeting_04660	non-targeting	18165	13158
107681	non-targeting_04661	non-targeting	244153	184518
107682	non-targeting_04662	non-targeting	38551	31931
107683	non-targeting_04663	non-targeting	1780	1330
107684	non-targeting_04664	non-targeting	121999	91947
107685	non-targeting_04665	non-targeting	2306	1667
107686	non-targeting_04666	non-targeting	11349	8303
107687	non-targeting_04667	non-targeting	65111	85190
107688	non-targeting_04668	non-targeting	22928	19159
107689	non-targeting_04669	non-targeting	79904	57353
107690	non-targeting_04670	non-targeting	193233	143656
107691	non-targeting_04671	non-targeting	15677	9952
107692	non-targeting_04672	non-targeting	29251	21274
107693	non-targeting_04673	non-targeting	106367	84927
107694	non-targeting_04674	non-targeting	15574	11243
107695	non-targeting_04675	non-targeting	120774	92819
107696	non-targeting_04676	non-targeting	26238	20643
107697	non-targeting_04677	non-targeting	22064	16103
107698	non-targeting_04678	non-targeting	18125	14987
107699	non-targeting_04679	non-targeting	209179	155895
107700	non-targeting_04680	non-targeting	56861	42820
107701	non-targeting_04681	non-targeting	23593	18470
107702	non-targeting_04682	non-targeting	285272	215872
107703	non-targeting_04683	non-targeting	13230	10000
107704	non-targeting_04684	non-targeting	89338	63233
107705	non-targeting_04685	non-targeting	38210	27116
107706	non-targeting_04686	non-targeting	9980	7922
107707	non-targeting_04687	non-targeting	115167	85442
107708	non-targeting_04688	non-targeting	29780	19838
107709	non-targeting_04689	non-targeting	10707	7362
107710	non-targeting_04690	non-targeting	48192	36148
107711	non-targeting_04691	non-targeting	1308	891
107712	non-targeting_04692	non-targeting	4749	3769
107713	non-targeting_04693	non-targeting	171062	128476
107714	non-targeting_04694	non-targeting	85442	59649
107715	non-targeting_04695	non-targeting	9664	7471
107716	non-targeting_04696	non-targeting	122087	93892
107717	non-targeting_04697	non-targeting	72823	53249
107718	non-targeting_04698	non-targeting	21523	15846
107719	non-targeting_04699	non-targeting	87347	60363
107720	non-targeting_04700	non-targeting	56968	46222
107721	non-targeting_04701	non-targeting	20110	14372
107722	non-targeting_04702	non-targeting	82915	60116
107723	non-targeting_04703	non-targeting	15254	10580
107724	non-targeting_04704	non-targeting	129144	92895
107725	non-targeting_04705	non-targeting	126948	96701
107726	non-targeting_04706	non-targeting	31431	22268
107727	non-targeting_04707	non-targeting	6280	3844
107728	non-targeting_04708	non-targeting	856	802
107729	non-targeting_04709	non-targeting	136636	102226
107730	non-targeting_04710	non-targeting	13000	13524
107731	non-targeting_04711	non-targeting	107731	84646
107732	non-targeting_04712	non-targeting	139321	106526
107733	non-targeting_04713	non-targeting	6704	4428
107734	non-targeting_04714	non-targeting	3194	3047
107735	non-targeting_04715	non-targeting	6095	4740
107736	non-targeting_04716	non-targeting	8969	6069
107737	non-targeting_04717	non-targeting	31272	23450
107738	non-targeting_04718	non-targeting	97066	75319
107739	non-targeting_04719	non-targeting	159654	121850
107740	non-targeting_04720	non-targeting	26284	19513
107741	non-targeting_04721	non-targeting	126375	88600
107742	non-targeting_04722	non-targeting	206240	157356
107743	non-targeting_04723	non-targeting	119947	90485
107744	non-targeting_04724	non-targeting	39626	28073
107745	non-targeting_04725	non-targeting	12614	8697
107746	non-targeting_04726	non-targeting	35813	28766
107747	non-targeting_04727	non-targeting	8850	7728
107748	non-targeting_04728	non-targeting	10055	7609
107749	non-targeting_04729	non-targeting	99322	76078
107750	non-targeting_04730	non-targeting	20281	16445
107751	non-targeting_04731	non-targeting	3825	1971
107752	non-targeting_04732	non-targeting	18569	14813
107753	non-targeting_04733	non-targeting	22210	17408
107754	non-targeting_04734	non-targeting	34240	27619
107755	non-targeting_04735	non-targeting	247418	182097
107756	non-targeting_04736	non-targeting	9500	8180
107757	non-targeting_04737	non-targeting	75921	56058
107758	non-targeting_04738	non-targeting	12546	10096
107759	non-targeting_04739	non-targeting	66850	51895
107760	non-targeting_04740	non-targeting	33192	24146
107761	non-targeting_04741	non-targeting	4766	2800
107762	non-targeting_04742	non-targeting	55331	40171
107763	non-targeting_04743	non-targeting	25814	18844
107764	non-targeting_04744	non-targeting	7675	5893
107765	non-targeting_04745	non-targeting	296652	221645
107766	non-targeting_04746	non-targeting	162629	119066
107767	non-targeting_04747	non-targeting	98382	77168
107768	non-targeting_04748	non-targeting	11367	8715
107769	non-targeting_04749	non-targeting	274820	204628
107770	non-targeting_04750	non-targeting	16980	13758
107771	non-targeting_04751	non-targeting	2422	1796
107772	non-targeting_04752	non-targeting	123418	95624
107773	non-targeting_04753	non-targeting	29260	22369
107774	non-targeting_04754	non-targeting	14313	10192
107775	non-targeting_04755	non-targeting	120773	93217
107776	non-targeting_04756	non-targeting	13539	11427
107777	non-targeting_04757	non-targeting	17068	13710
107778	non-targeting_04758	non-targeting	102957	80093
107779	non-targeting_04759	non-targeting	33706	25628
107780	non-targeting_04760	non-targeting	6491	4638
107781	non-targeting_04761	non-targeting	17381	12925
107782	non-targeting_04762	non-targeting	93783	67432
107783	non-targeting_04763	non-targeting	28992	23020
107784	non-targeting_04764	non-targeting	11239	8484
107785	non-targeting_04765	non-targeting	140175	102055
107786	non-targeting_04766	non-targeting	15614	12392
107787	non-targeting_04767	non-targeting	33399	24401
107788	non-targeting_04768	non-targeting	134344	98881
107789	non-targeting_04769	non-targeting	17593	12661
107790	non-targeting_04770	non-targeting	4349	3562
107791	non-targeting_04771	non-targeting	11707	7794
107792	non-targeting_04772	non-targeting	8006	5733
107793	non-targeting_04773	non-targeting	38429	27443
107794	non-targeting_04774	non-targeting	29747	21490
107795	non-targeting_04775	non-targeting	24784	18931
107796	non-targeting_04776	non-targeting	34403	27608
107797	non-targeting_04777	non-targeting	19929	15342
107798	non-targeting_04778	non-targeting	47616	34139
107799	non-targeting_04779	non-targeting	11003	7234
107800	non-targeting_04780	non-targeting	3308	2407
107801	non-targeting_04781	non-targeting	33734	24856
107802	non-targeting_04782	non-targeting	4586	4021
107803	non-targeting_04783	non-targeting	2105	1706
107804	non-targeting_04784	non-targeting	43946	35571
107805	non-targeting_04785	non-targeting	86380	65679
107806	non-targeting_04786	non-targeting	805924	602049
107807	non-targeting_04787	non-targeting	134810	98206
107808	non-targeting_04788	non-targeting	11783	9122
107809	non-targeting_04789	non-targeting	16872	12108
107810	non-targeting_04790	non-targeting	25529	18347
107811	non-targeting_04791	non-targeting	47430	34132
107812	non-targeting_04792	non-targeting	3141	2502
107813	non-targeting_04793	non-targeting	34496	24552
107814	non-targeting_04794	non-targeting	117566	88097
107815	non-targeting_04795	non-targeting	4313	3006
107816	non-targeting_04796	non-targeting	96242	70487
107817	non-targeting_04797	non-targeting	40131	29620
107818	non-targeting_04798	non-targeting	70549	52909
107819	non-targeting_04799	non-targeting	308572	218922
107820	non-targeting_04800	non-targeting	21894	18016
107821	non-targeting_04801	non-targeting	64233	46827
107822	non-targeting_04802	non-targeting	4443	3338
107823	non-targeting_04803	non-targeting	56371	43600
107824	non-targeting_04804	non-targeting	23094	17122
107825	non-targeting_04805	non-targeting	19267	12681
107826	non-targeting_04806	non-targeting	32348	23947
107827	non-targeting_04807	non-targeting	9206	6456
107828	non-targeting_04808	non-targeting	39996	29311
107829	non-targeting_04809	non-targeting	85274	62553
107830	non-targeting_04810	non-targeting	108334	80795
107831	non-targeting_04811	non-targeting	69717	50879
107832	non-targeting_04812	non-targeting	50046	33700
107833	non-targeting_04813	non-targeting	84244	65590
107834	non-targeting_04814	non-targeting	22039	15229
107835	non-targeting_04815	non-targeting	43922	31463
107836	non-targeting_04816	non-targeting	15003	10545
107837	non-targeting_04817	non-targeting	187496	134106
107838	non-targeting_04818	non-targeting	388392	300055
107839	non-targeting_04819	non-targeting	34620	27791
107840	non-targeting_04820	non-targeting	28461	21393
107841	non-targeting_04821	non-targeting	197664	146675
107842	non-targeting_04822	non-targeting	14870	10237
107843	non-targeting_04823	non-targeting	385597	287561
107844	non-targeting_04824	non-targeting	21961	16862
107845	non-targeting_04825	non-targeting	19903	14847
107846	non-targeting_04826	non-targeting	26516	24173
107847	non-targeting_04827	non-targeting	17844	13353
107848	non-targeting_04828	non-targeting	140373	106718
107849	non-targeting_04829	non-targeting	27279	21561
107850	non-targeting_04830	non-targeting	1443	1435
107851	non-targeting_04831	non-targeting	37425	27032
107852	non-targeting_04832	non-targeting	21212	13805
107853	non-targeting_04833	non-targeting	2632	1867
107854	non-targeting_04834	non-targeting	25712	19118
107855	non-targeting_04835	non-targeting	11721	8909
107856	non-targeting_04836	non-targeting	751689	554583
107857	non-targeting_04837	non-targeting	11641	8614
107858	non-targeting_04838	non-targeting	112538	84103
107859	non-targeting_04839	non-targeting	41559	31640
107860	non-targeting_04840	non-targeting	38477	29163
107861	non-targeting_04841	non-targeting	51676	40244
107862	non-targeting_04842	non-targeting	19759	15146
107863	non-targeting_04843	non-targeting	248381	187904
107864	non-targeting_04844	non-targeting	124297	100792
107865	non-targeting_04845	non-targeting	26764	19413
107866	non-targeting_04846	non-targeting	180	270
107867	non-targeting_04847	non-targeting	625	729
107868	non-targeting_04848	non-targeting	422161	320274
107869	non-targeting_04849	non-targeting	2364	1547
107870	non-targeting_04850	non-targeting	158815	118713
107871	non-targeting_04851	non-targeting	18136	13274
107872	non-targeting_04852	non-targeting	25889	20014
107873	non-targeting_04853	non-targeting	85583	63672
107874	non-targeting_04854	non-targeting	57715	40661
107875	non-targeting_04855	non-targeting	16405	12639
107876	non-targeting_04856	non-targeting	25509	19729
107877	non-targeting_04857	non-targeting	7538	6515
107878	non-targeting_04858	non-targeting	37767	27226
107879	non-targeting_04859	non-targeting	42943	31476
107880	non-targeting_04860	non-targeting	27733	23202
107881	non-targeting_04861	non-targeting	60141	44487
107882	non-targeting_04862	non-targeting	9273	6766
107883	non-targeting_04863	non-targeting	54918	38749
107884	non-targeting_04864	non-targeting	38685	30409
107885	non-targeting_04865	non-targeting	50644	38852
107886	non-targeting_04866	non-targeting	19995	15440
107887	non-targeting_04867	non-targeting	5670	3972
107888	non-targeting_04868	non-targeting	7975	6689
107889	non-targeting_04869	non-targeting	55519	41261
107890	non-targeting_04870	non-targeting	27764	22056
107891	non-targeting_04871	non-targeting	267483	202810
107892	non-targeting_04872	non-targeting	11538	8393
107893	non-targeting_04873	non-targeting	15562	12500
107894	non-targeting_04874	non-targeting	55761	45180
107895	non-targeting_04875	non-targeting	3832	2637
107896	non-targeting_04876	non-targeting	214348	160719
107897	non-targeting_04877	non-targeting	4444242	3290102
107898	non-targeting_04878	non-targeting	137652	100915
107899	non-targeting_04879	non-targeting	9527	7908
107900	non-targeting_04880	non-targeting	78761	58375
107901	non-targeting_04881	non-targeting	327124	248514
107902	non-targeting_04882	non-targeting	10227	8108
107903	non-targeting_04883	non-targeting	57503	38976
107904	non-targeting_04884	non-targeting	165389	122819
107905	non-targeting_04885	non-targeting	6212	4023
107906	non-targeting_04886	non-targeting	369606	285641
107907	non-targeting_04887	non-targeting	47429	37183
107908	non-targeting_04888	non-targeting	9248	7093
107909	non-targeting_04889	non-targeting	237427	169120
107910	non-targeting_04890	non-targeting	6196	4114
107911	non-targeting_04891	non-targeting	19375	15332
107912	non-targeting_04892	non-targeting	44971	35516
107913	non-targeting_04893	non-targeting	37642	21852
107914	non-targeting_04894	non-targeting	8591	6722
107915	non-targeting_04895	non-targeting	34452	26590
107916	non-targeting_04896	non-targeting	247247	183814
107917	non-targeting_04897	non-targeting	12416	8324
107918	non-targeting_04898	non-targeting	12744	9514
107919	non-targeting_04899	non-targeting	9700	7313
107920	non-targeting_04900	non-targeting	16989	13163
107921	non-targeting_04901	non-targeting	50496	36126
107922	non-targeting_04902	non-targeting	142899	144219
107923	non-targeting_04903	non-targeting	48172	34771
107924	non-targeting_04904	non-targeting	20966	13290
107925	non-targeting_04905	non-targeting	23632	15240
107926	non-targeting_04906	non-targeting	239504	191414
107927	non-targeting_04907	non-targeting	87245	62607
107928	non-targeting_04908	non-targeting	10021	7055
107929	non-targeting_04909	non-targeting	16346	11376
